# Genotyping-by-sequencing illuminates high levels of divergence among sympatric forms of coregonines in the Laurentian Great Lakes

**DOI:** 10.1101/784355

**Authors:** Amanda S. Ackiss, Wesley A. Larson, Wendylee Stott

**Affiliations:** Wisconsin Cooperative Fishery Research Unit, College of Natural Resources, University of Wisconsin-Stevens Point, 800 Reserve St., Stevens Point, WI 54481; U.S. Geological Survey, Wisconsin Cooperative Fishery Research Unit, College of Natural Resources, University of Wisconsin-Stevens Point, 800 Reserve St., Stevens Point, WI 54481; U.S. Geological Survey, Great Lakes Science Center, 1451 Green Rd., Ann Arbor, MI 48105

**Keywords:** adaptive divergence, management units, genomic islands of divergence, species complex, RAD sequencing, coregonines, population genomics, hybridization

## Abstract

Effective resource management depends on our ability to partition diversity into biologically meaningful units. Recent evolutionary divergence, however, can often lead to ambiguity in morphological and genetic differentiation, complicating the delineation of valid conservation units. Such is the case with the “coregonine problem,” where recent post-glacial radiations of coregonines into lacustrine habitats resulted in the evolution of numerous species flocks, often with ambiguous taxonomy. The application of genomics methods is beginning to shed light on this problem and the evolutionary mechanisms underlying divergence in these ecologically and economically important fishes. Here, we used restriction site-associated DNA (RAD) sequencing to examine genetic diversity and differentiation among sympatric species in the *Coregonus artedi* complex in the Apostle Islands of Lake Superior, the largest lake in the Laurentian Great Lakes. Using 29,068 SNPs, we were not only able to clearly distinguish the three most common forms for the first time, but putative hybrids and potentially mis-identified specimens as well. Assignment rates to form with our RAD data were 93-100% with the only mis-assignments arising from putative F1 hybrids, an improvement from 62-77% using microsatellites. Estimates of pairwise differentiation (*F*_ST_: 0.045-0.056) were large given the detection of hybrids, suggesting that hybridization among forms may not be successful beyond the F1 state. We also used a newly built *C. artedi* linkage map to look for islands of adaptive genetic divergence among forms and found widespread differentiation across the genome, a pattern indicative of long-term drift, suggesting that these forms have been reproductively isolated for a substantial amount of time. The results of this study provide valuable information that can be applied to develop well-informed management strategies and stress the importance of re-evaluating conservation units with genomic tools to ensure they accurately reflect species diversity.
