## Supplementary material for "Genotyping-by-sequencing illuminates high levels of divergence among sympatric forms of coregonines in the Laurentian Great Lakes": Table S2

### Sheet: Sheet1
Table S2. Summary statistics for 9 microsatellite loci included in this study. Abbreviations are total number of alleles per locus (A), effective number of alleles per locus (Neff), observed heterozygosity (HO), and expected heterozygosity (HE). FST (Weir and Cockerham, 1984) was estimated in Genepop and all other statistics were estimated in Genodive.
Locus	A	Neff	HO	HE	FST	GIS
Bwf2	7	2.202	0.5165	0.5699	0.0307	0.0743
C2-157	14	5.1857	0.7917	0.8249	0	0.0397
CoclLav27	2	1.2992	0.2235	0.2337	-0.0111	0.0501
CoclLav32	6	3.2958	0.7311	0.7399	0.0602	-0.0286
CoclLav72	8	3.3707	0.505	0.7156	-0.0141	0.3013
Sfo23	24	8.0348	0.699	0.8974	-0.0016	0.2215
Sfo8-L	12	3.9194	0.7832	0.831	0.1236	-0.0309
Sfo8-U	24	5.3827	0.8479	0.8935	0.0998	-0.0209
Str-60	3	1.1686	0.1035	0.1489	0.0078	0.3015
