## Supplementary material for "Genotyping-by-sequencing illuminates high levels of divergence among sympatric forms of coregonines in the Laurentian Great Lakes": Table S3

### Sheet: Sheet1
Table S3. Initial assignment scores from Genodive for all sampled individuals using RAD data.
Individual	Current	Inferred	Lik_max	Lik_home	Lik_ratio	ART	HOY	KIY	NIG	ZEN	Notes
A_SAI_17_00025	ART	ART	-16190.1	-16190.1	0	-16190.1	-19441	-19747.1	-21383.9	---
A_SAI_17_00026	ART	ART	-16304.8	-16304.8	0	-16304.8	-19156.9	-19740.9	-21610.2	---
A_SAI_17_00027	ART	ART	-13998.4	-13998.4	0	-13998.4	-16290.7	-16746.2	-18053.2	---
A_SAI_17_00028	ART	ART	-16724.6	-16724.6	0	-16724.6	-19666.2	-19842.5	-21710.1	---
A_SAI_17_00029	ART	ART	-16455.2	-16455.2	0	-16455.2	-19343.1	-19972.9	-21370.7	---
A_SAI_17_00030	ART	ART	-16531.6	-16531.6	0	-16531.6	-19448.1	-19978.7	-21553.2	---
A_SAI_17_00031	ART	ART	-16645	-16645	0	-16645	-19406	-19947.9	-21793.5	---
A_SAI_17_00032	ART	ART	-16517.8	-16517.8	0	-16517.8	-19187.3	-19921.2	-21779.8	---
A_SAI_17_00033	ART	ART	-16605.3	-16605.3	0	-16605.3	-19594.6	-20082	-21643.2	---
A_SAI_17_00034	ART	ART	-15859.4	-15859.4	0	-15859.4	-18832.8	-18978.3	-20635.6	---
A_SAI_17_00035	ART	ART	-10837.1	-10837.1	0	-10837.1	-12466.2	-12642	-13523.7	---
A_SAI_17_00036	ART	ART	-19167.2	-19167.2	0	-19167.2	-19387.2	-21359.9	-23724.3	---
A_SAI_17_00037	ART	ART	-15771.8	-15771.8	0	-15771.8	-18191.1	-18797.8	-20248.1	---
A_SAI_17_00038	ART	ART	-15287	-15287	0	-15287	-18117.1	-18487.2	-19965.1	---
A_SAI_17_00039	ART	ART	-16536.3	-16536.3	0	-16536.3	-19084.1	-19396.4	-21405.5	---
A_SAI_17_00040	ART	ART	-17284.3	-17284.3	0	-17284.3	-19337.8	-20091.9	-21958.2	---
A_SAI_17_00041	ART	ART	-16644.8	-16644.8	0	-16644.8	-19838.4	-20328.7	-21959.6	---
A_SAI_17_00042	ART	ART	-16166.1	-16166.1	0	-16166.1	-18553.2	-19196.3	-20938.8	---
A_SAI_17_00043	ART	ART	-14843.1	-14843.1	0	-14843.1	-17041.5	-17780.6	-19606.3	---
A_SAI_17_00044	ART	ART	-11729.2	-11729.2	0	-11729.2	-14082.3	-14214.7	-15049	---
A_SAI_17_00045	ART	ART	-10550.2	-10550.2	0	-10550.2	-12648.1	-12618.9	-13319.8	---
A_SAI_17_00046	ART	ART	-16785.4	-16785.4	0	-16785.4	-19980.6	-20440.6	-21913.2	---
A_SAI_17_00047	ART	ART	-16553.6	-16553.6	0	-16553.6	-19327.5	-19926.9	-21581.1	---
A_SAI_17_00048	ART	ART	-16124.9	-16124.9	0	-16124.9	-19767.6	-20123.5	-21242.3	---
A_SAI_17_00049	ART	ART	-16411.6	-16411.6	0	-16411.6	-18744.2	-19155.7	-20835.6	---
A_SAI_17_00050	ART	ART	-16658.4	-16658.4	0	-16658.4	-19187	-19640.7	-21432.7	---
A_SAI_17_00051	ART	ART	-17366.4	-17366.4	0	-17366.4	-19648.6	-20530.3	-22393.4	---
A_SAI_17_00052	ART	ART	-16638.6	-16638.6	0	-16638.6	-19369.4	-19929.4	-21528	---
A_SAI_17_00053	ART	ART	-17582.2	-17582.2	0	-17582.2	-19655.6	-20300.6	-22406.3	---
A_SAI_17_00054	ART	HOY	-18700	-19033.3	666.621	-19033.3	-18700	-20762.4	-23480.9	---	Putative hybrid
A_SAI_17_00055	ART	ART	-18766.1	-18766.1	0	-18766.1	-18772.1	-20201.7	-23045.4	---
A_SAI_17_00056	ART	ART	-17680	-17680	0	-17680	-19294.1	-20065.8	-22696.1	---
A_SAI_17_00058	ART	ART	-16493.9	-16493.9	0	-16493.9	-19498	-19819.1	-21397.2	---
A_SAI_17_00060	ART	ART	-16168.9	-16168.9	0	-16168.9	-18972.1	-19367.2	-20800.6	---
A_SAI_17_00061	ART	ART	-15181.5	-15181.5	0	-15181.5	-16948.2	-17554.3	-19035.3	---
A_SAI_17_00062	ART	ART	-18157.1	-18157.1	0	-18157.1	-19255.5	-20623.1	-22446.5	---
A_SAI_17_00063	ART	ART	-15896.4	-15896.4	0	-15896.4	-18251.6	-18703.6	-20143.9	---
A_SAI_17_00064	ART	ART	-16195.7	-16195.7	0	-16195.7	-19258.6	-19762.5	-21128.5	---
A_SAI_17_00065	ART	ART	-16877.2	-16877.2	0	-16877.2	-19641.5	-20160.5	-21948.8	---
A_SAI_17_00066	ART	ART	-16652	-16652	0	-16652	-19073.7	-19970	-21688.7	---
A_SAI_17_00067	ART	ART	-14162.1	-14162.1	0	-14162.1	-16831.3	-17058.9	-18153.4	---
A_SAI_17_00068	ART	ART	-15588	-15588	0	-15588	-18519.7	-18772.5	-20454.3	---
A_SAI_17_00069	ART	ART	-15379.6	-15379.6	0	-15379.6	-17515.7	-18012.3	-19638.3	---
A_SAI_17_00070	ART	ART	-16661.8	-16661.8	0	-16661.8	-18938.8	-19641.9	-21551.9	---
A_SAI_17_00071	ART	ART	-10013.8	-10013.8	0	-10013.8	-11610.5	-11779.4	-12685.5	---
A_SAI_17_00072	ART	ART	-16279	-16279	0	-16279	-19705.4	-19935.1	-21446.8	---
A_SAI_17_00073	ART	ART	-16131.6	-16131.6	0	-16131.6	-19488.2	-19622.5	-20675.3	---
A_SAI_17_00074	ART	ART	-13128.4	-13128.4	0	-13128.4	-15228.5	-15637.6	-16779.9	---
A_SAI_17_00075	ART	ART	-16179.8	-16179.8	0	-16179.8	-19350.2	-19622.5	-21128.5	---
A_SAI_17_00076	ART	ART	-18204	-18204	0	-18204	-18900.1	-20187.3	-22517.5	---
A_SAI_17_00078	ART	ART	-16563.5	-16563.5	0	-16563.5	-18900.8	-19292.1	-21301.5	---
A_SAI_17_00079	ART	ART	-16142.5	-16142.5	0	-16142.5	-18337.6	-18652.1	-20649.7	---
A_SAI_17_00080	ART	ART	-16662.1	-16662.1	0	-16662.1	-19743	-19925	-21642.3	---
A_SAI_17_00084	ART	ART	-15808	-15808	0	-15808	-18479.5	-18678.7	-20259.4	---
A_SAI_17_00085	ART	ART	-15450.4	-15450.4	0	-15450.4	-17820.9	-18416.7	-19960.2	---
A_SAI_17_00086	ART	ART	-16746.8	-16746.8	0	-16746.8	-19701.4	-20180.4	-21525.9	---
A_SAI_17_00087	ART	ART	-16271.5	-16271.5	0	-16271.5	-19091.1	-19696.7	-21117.4	---
A_SAI_17_00088	ART	ART	-16790.7	-16790.7	0	-16790.7	-20196.7	-20271	-22042.1	---
A_SAI_17_00089	ART	ART	-14863.3	-14863.3	0	-14863.3	-17382.2	-17882.9	-19077	---
A_SAI_17_00095	ART	ART	-16569.3	-16569.3	0	-16569.3	-19598.5	-19885.9	-21628	---
H_SST_05_Y3704	HOY	HOY	-20016	-20016	0	-21041.7	-20016	-22309.9	-25058	---
H_SST_05_Y3707	HOY	HOY	-18875.7	-18875.7	0	-20574.7	-18875.7	-21140.2	-24047.6	---
H_SST_05_Y3708	HOY	KIY	-15678.3	-16891.9	2427.21	-17415.8	-16891.9	-15678.3	-20142.3	---	Putative misID
H_SST_05_Y3710	HOY	HOY	-19152.3	-19152.3	0	-20881.5	-19152.3	-21654.9	-24187.4	---
H_SST_05_Y3711	HOY	HOY	-15935.8	-15935.8	0	-16369.1	-15935.8	-17237	-19339	---
H_SST_05_Y3712	HOY	HOY	-19217.3	-19217.3	0	-21299.2	-19217.3	-22132.9	-24966.1	---
H_SST_05_Y3713	HOY	HOY	-17656.8	-17656.8	0	-19106	-17656.8	-19874.1	-22195.2	---
H_SST_05_Y3715	HOY	HOY	-19781.6	-19781.6	0	-21321.9	-19781.6	-22404.7	-25083.7	---
H_SST_05_Y3716	HOY	HOY	-18723.3	-18723.3	0	-20250.2	-18723.3	-21135.1	-23708.8	---
H_SST_05_Y3718	HOY	HOY	-13061	-13061	0	-14255.9	-13061	-14543.7	-16481.5	---
H_SST_05_Y3719	HOY	HOY	-17711.7	-17711.7	0	-19295.2	-17711.7	-19838.5	-22606.4	---
H_SST_05_Y3720	HOY	HOY	-17023	-17023	0	-18552.4	-17023	-19208.3	-21711.4	---
H_SST_05_Y3722	HOY	HOY	-19654.5	-19654.5	0	-21433.2	-19654.5	-22469.5	-25139.4	---
H_SST_05_Y3723	HOY	KIY	-13677.5	-15143	2931.03	-15330.6	-15143	-13677.5	-17545	---	Putative misID
H_SST_05_Y3726	HOY	KIY	-14968.6	-15198.3	459.291	-15488.9	-15198.3	-14968.6	-18385	---	Putative hybrid
H_SST_05_Y3727	HOY	KIY	-16741.5	-18709.7	3936.47	-18730.5	-18709.7	-16741.5	-22129.9	---	Putative misID
H_SST_05_Y3729	HOY	HOY	-19286.1	-19286.1	0	-20700.7	-19286.1	-21770.8	-24737.1	---
H_SST_05_Y3730	HOY	HOY	-17621.1	-17621.1	0	-18603.4	-17621.1	-19654.5	-22082.2	---
H_SST_05_Y3732	HOY	HOY	-13269.9	-13269.9	0	-14150.7	-13269.9	-14605.9	-16095.5	---
H_SST_05_Y3733	HOY	HOY	-18348.6	-18348.6	0	-19941.2	-18348.6	-20414.7	-23255.6	---
H_SST_05_Y3734	HOY	HOY	-14864.6	-14864.6	0	-15205.4	-14864.6	-14879.8	-17665.1	---
H_SST_05_Y3735	HOY	HOY	-10601.4	-10601.4	0	-11409.2	-10601.4	-11719.6	-13225.3	---
H_SST_05_Y3744	HOY	HOY	-15544.6	-15544.6	0	-16387.5	-15544.6	-17080.2	-19268.8	---
H_SST_05_Y3746	HOY	HOY	-18072.7	-18072.7	0	-19587.7	-18072.7	-20586.1	-23008.1	---
K_SST_05_Y3002	KIY	KIY	-17679.5	-17679.5	0	-19530.1	-19043.5	-17679.5	-22682.4	---
K_SST_05_Y3003	KIY	KIY	-14282.7	-14282.7	0	-15156.7	-14654.2	-14282.7	-17532.6	---
K_SST_05_Y3004	KIY	KIY	-16238.5	-16238.5	0	-18226.2	-17800.8	-16238.5	-21239.7	---
K_SST_05_Y3005	KIY	KIY	-16464.1	-16464.1	0	-18494.2	-18147	-16464.1	-21832.3	---
K_SST_05_Y3007	KIY	KIY	-15706	-15706	0	-17482.3	-17285.1	-15706	-20398.1	---
K_SST_05_Y3008	KIY	KIY	-15828.2	-15828.2	0	-17425.8	-17200.2	-15828.2	-20705.9	---
K_SST_05_Y3009	KIY	KIY	-15106.5	-15106.5	0	-16803.2	-16326.1	-15106.5	-19484	---
K_SST_05_Y3010	KIY	KIY	-13205.4	-13205.4	0	-14647.9	-14433.7	-13205.4	-17080.2	---
K_SST_05_Y3012	KIY	KIY	-14244.7	-14244.7	0	-15809	-15694.3	-14244.7	-18238.9	---
K_SST_05_Y3013	KIY	KIY	-10240.3	-10240.3	0	-11205.7	-11137.9	-10240.3	-12790.3	---
K_SST_05_Y3014	KIY	KIY	-16315.1	-16315.1	0	-17733.5	-17372.7	-16315.1	-20853.2	---
K_SST_05_Y3015	KIY	KIY	-16827.5	-16827.5	0	-18766.3	-18488.8	-16827.5	-22022.9	---
K_SST_05_Y3016	KIY	KIY	-10660.6	-10660.6	0	-11758	-11590.6	-10660.6	-13683.5	---
K_SST_05_Y3017	KIY	KIY	-17040.1	-17040.1	0	-18924.8	-18508.9	-17040.1	-22249.8	---
K_SST_05_Y3018	KIY	KIY	-17380.5	-17380.5	0	-19407.4	-19314.2	-17380.5	-22744.4	---
K_SST_05_Y3019	KIY	KIY	-16085.1	-16085.1	0	-17972.4	-17675.6	-16085.1	-20936.1	---
K_SST_05_Y3024	KIY	KIY	-15434.4	-15434.4	0	-16831.1	-16611.2	-15434.4	-19837.7	---
K_SST_05_Y3025	KIY	KIY	-17367.3	-17367.3	0	-18625.1	-18012.6	-17367.3	-21828	---
K_SST_05_Y3029	KIY	KIY	-16571.2	-16571.2	0	-18176.1	-18072.2	-16571.2	-21338	---
K_SST_05_Y3030	KIY	KIY	-15957.6	-15957.6	0	-17560.2	-17486	-15957.6	-20457.7	---
K_SST_05_Y3032	KIY	KIY	-13920.5	-13920.5	0	-15229.4	-14995.5	-13920.5	-17504.8	---
K_SST_05_Y3033	KIY	KIY	-16409.1	-16409.1	0	-18340	-18059.1	-16409.1	-21588.2	---
K_SST_05_Y3034	KIY	KIY	-11810	-11810	0	-13153.4	-12983.1	-11810	-14934.7	---
K_SST_05_Y3035	KIY	KIY	-11084	-11084	0	-12087.1	-12131	-11084	-13948.7	---
K_SST_05_Y3036	KIY	KIY	-16668.2	-16668.2	0	-18304.2	-18207.1	-16668.2	-21681.7	---
N_SDB_07_G3028	NIG	ART	-11514.2	nan	nan	-11514.2	-12190.2	-12093.5	---	---
N_STB_15_G3025	NIG	ART	-16235.1	nan	nan	-16235.1	-16487.9	-17741.8	---	---
N_SVA_13_G3030	NIG	HOY	-18307.1	nan	nan	-18337.3	-18307.1	-19579.7	---	---
N_SVA_14_G3031	NIG	ART	-17306.6	nan	nan	-17306.6	-17698.2	-17398.4	---	---
N_SVA_15_G3032	NIG	ART	-16066.3	nan	nan	-16066.3	-16767.8	-17500.1	---	---
N_SVA_15_G3033	NIG	ART	-18347.1	nan	nan	-18347.1	-20262.2	-20791.4	---	---
Z_SMI_12_N0029	ZEN	KIY	-11248.3	---	---	-12494.2	-12429.5	-11248.3	-14299.1	---
Z_SMI_12_N0034	ZEN	KIY	-11428	---	---	-12781	-12474.6	-11428	-14794	---
Z_SMI_12_N0035	ZEN	KIY	-15157	---	---	-16826.5	-16439.7	-15157	-19507	---
Z_SMI_13_N0048	ZEN	HOY	-18777.7	---	---	-20271	-18777.7	-21345.6	-23920.6	---
***GenoDive will only assign individuals to populations that have more than five individuals to protect from strong errors in the estimation of allele frequences.
***Under these criteria and using the leave-on-out (LOO), no NIG inds cannot be assinged to either NIG or ZEN and no ZEN inds can be assinged to ZEN.
