## Supplementary material for "Genotyping-by-sequencing illuminates high levels of divergence among sympatric forms of coregonines in the Laurentian Great Lakes": Table S4

### Sheet: Sheet1
Table S4. Assignment scores from Genodive when tests were limited to the three major forms using RAD data.
Individual	Current	Inferred	Lik_max	Lik_home	Lik_ratio	ART	HOY	KIY	Notes
A_SAI_17_00025	ART	ART	-16190.1	-16190.1	0	-16190.1	-19749.2	-19747.1
A_SAI_17_00026	ART	ART	-16304.8	-16304.8	0	-16304.8	-19475.8	-19740.9
A_SAI_17_00027	ART	ART	-13998.4	-13998.4	0	-13998.4	-16537.5	-16746.2
A_SAI_17_00028	ART	ART	-16724.6	-16724.6	0	-16724.6	-20066.3	-19842.5
A_SAI_17_00029	ART	ART	-16455.2	-16455.2	0	-16455.2	-19622.1	-19972.9
A_SAI_17_00030	ART	ART	-16531.6	-16531.6	0	-16531.6	-19742	-19978.7
A_SAI_17_00031	ART	ART	-16645	-16645	0	-16645	-19730.7	-19947.9
A_SAI_17_00032	ART	ART	-16517.8	-16517.8	0	-16517.8	-19491.6	-19921.2
A_SAI_17_00033	ART	ART	-16605.3	-16605.3	0	-16605.3	-19924.8	-20082
A_SAI_17_00034	ART	ART	-15859.4	-15859.4	0	-15859.4	-19186.4	-18978.3
A_SAI_17_00035	ART	ART	-10837.1	-10837.1	0	-10837.1	-12658.5	-12642
A_SAI_17_00036	ART	ART	-19167.2	-19167.2	0	-19167.2	-19543.9	-21359.9
A_SAI_17_00037	ART	ART	-15771.8	-15771.8	0	-15771.8	-18447.2	-18797.8
A_SAI_17_00038	ART	ART	-15287	-15287	0	-15287	-18442	-18487.2
A_SAI_17_00039	ART	ART	-16536.3	-16536.3	0	-16536.3	-19410.2	-19396.4
A_SAI_17_00040	ART	ART	-17284.3	-17284.3	0	-17284.3	-19645.5	-20091.9
A_SAI_17_00041	ART	ART	-16644.8	-16644.8	0	-16644.8	-20121.7	-20328.7
A_SAI_17_00042	ART	ART	-16166.1	-16166.1	0	-16166.1	-18867	-19196.3
A_SAI_17_00043	ART	ART	-14843.1	-14843.1	0	-14843.1	-17319.1	-17780.6
A_SAI_17_00044	ART	ART	-11729.2	-11729.2	0	-11729.2	-14288.8	-14214.7
A_SAI_17_00045	ART	ART	-10550.2	-10550.2	0	-10550.2	-12837.9	-12618.9
A_SAI_17_00046	ART	ART	-16785.4	-16785.4	0	-16785.4	-20290.9	-20440.6
A_SAI_17_00047	ART	ART	-16553.6	-16553.6	0	-16553.6	-19617.6	-19926.9
A_SAI_17_00048	ART	ART	-16124.9	-16124.9	0	-16124.9	-20111.4	-20123.5
A_SAI_17_00049	ART	ART	-16411.6	-16411.6	0	-16411.6	-19097.4	-19155.7
A_SAI_17_00050	ART	ART	-16658.4	-16658.4	0	-16658.4	-19471.4	-19640.7
A_SAI_17_00051	ART	ART	-17366.4	-17366.4	0	-17366.4	-19934.1	-20530.3
A_SAI_17_00052	ART	ART	-16638.6	-16638.6	0	-16638.6	-19691.4	-19929.4
A_SAI_17_00053	ART	ART	-17582.2	-17582.2	0	-17582.2	-19968.6	-20300.6
A_SAI_17_00054	ART	HOY	-18799.8	-19033.3	466.896	-19033.3	-18799.8	-20762.4	Putative hybrid
A_SAI_17_00055	ART	ART	-18766.1	-18766.1	0	-18766.1	-18972.2	-20201.7
A_SAI_17_00056	ART	ART	-17680	-17680	0	-17680	-19624.7	-20065.8
A_SAI_17_00058	ART	ART	-16493.9	-16493.9	0	-16493.9	-19845.9	-19819.1
A_SAI_17_00060	ART	ART	-16168.9	-16168.9	0	-16168.9	-19273	-19367.2
A_SAI_17_00061	ART	ART	-15181.5	-15181.5	0	-15181.5	-17221	-17554.3
A_SAI_17_00062	ART	ART	-18157.1	-18157.1	0	-18157.1	-19461.3	-20623.1
A_SAI_17_00063	ART	ART	-15896.4	-15896.4	0	-15896.4	-18602.7	-18703.6
A_SAI_17_00064	ART	ART	-16195.7	-16195.7	0	-16195.7	-19621.9	-19762.5
A_SAI_17_00065	ART	ART	-16877.2	-16877.2	0	-16877.2	-19993.7	-20160.5
A_SAI_17_00066	ART	ART	-16652	-16652	0	-16652	-19370.9	-19970
A_SAI_17_00067	ART	ART	-14162.1	-14162.1	0	-14162.1	-17146.8	-17058.9
A_SAI_17_00068	ART	ART	-15588	-15588	0	-15588	-18833.9	-18772.5
A_SAI_17_00069	ART	ART	-15379.6	-15379.6	0	-15379.6	-17819.8	-18012.3
A_SAI_17_00070	ART	ART	-16661.8	-16661.8	0	-16661.8	-19222.1	-19641.9
A_SAI_17_00071	ART	ART	-10013.8	-10013.8	0	-10013.8	-11781.6	-11779.4
A_SAI_17_00072	ART	ART	-16279	-16279	0	-16279	-20037.6	-19935.1
A_SAI_17_00073	ART	ART	-16131.6	-16131.6	0	-16131.6	-19866.8	-19622.5
A_SAI_17_00074	ART	ART	-13128.4	-13128.4	0	-13128.4	-15458.2	-15637.6
A_SAI_17_00075	ART	ART	-16179.8	-16179.8	0	-16179.8	-19698.8	-19622.5
A_SAI_17_00076	ART	ART	-18204	-18204	0	-18204	-19084.4	-20187.3
A_SAI_17_00078	ART	ART	-16563.5	-16563.5	0	-16563.5	-19216.1	-19292.1
A_SAI_17_00079	ART	ART	-16142.5	-16142.5	0	-16142.5	-18640.3	-18652.1
A_SAI_17_00080	ART	ART	-16662.1	-16662.1	0	-16662.1	-20081.7	-19925
A_SAI_17_00084	ART	ART	-15808	-15808	0	-15808	-18833.9	-18678.7
A_SAI_17_00085	ART	ART	-15450.4	-15450.4	0	-15450.4	-18111.7	-18416.7
A_SAI_17_00086	ART	ART	-16746.8	-16746.8	0	-16746.8	-20022.3	-20180.4
A_SAI_17_00087	ART	ART	-16271.5	-16271.5	0	-16271.5	-19400.4	-19696.7
A_SAI_17_00088	ART	ART	-16790.7	-16790.7	0	-16790.7	-20539.5	-20271
A_SAI_17_00089	ART	ART	-14863.3	-14863.3	0	-14863.3	-17636.2	-17882.9
A_SAI_17_00095	ART	ART	-16569.3	-16569.3	0	-16569.3	-19948.9	-19885.9
H_SST_05_Y3704	HOY	HOY	-20168.5	-20168.5	0	-21041.7	-20168.5	-22309.9
H_SST_05_Y3707	HOY	HOY	-19012.4	-19012.4	0	-20574.7	-19012.4	-21140.2
H_SST_05_Y3710	HOY	HOY	-19271.4	-19271.4	0	-20881.5	-19271.4	-21654.9
H_SST_05_Y3711	HOY	HOY	-16076.3	-16076.3	0	-16369.1	-16076.3	-17237
H_SST_05_Y3712	HOY	HOY	-19259.1	-19259.1	0	-21299.2	-19259.1	-22132.9
H_SST_05_Y3713	HOY	HOY	-17741.8	-17741.8	0	-19106	-17741.8	-19874.1
H_SST_05_Y3715	HOY	HOY	-19868.6	-19868.6	0	-21321.9	-19868.6	-22404.7
H_SST_05_Y3716	HOY	HOY	-18860.9	-18860.9	0	-20250.2	-18860.9	-21135.1
H_SST_05_Y3718	HOY	HOY	-13109.1	-13109.1	0	-14255.9	-13109.1	-14543.7
H_SST_05_Y3719	HOY	HOY	-17775.5	-17775.5	0	-19295.2	-17775.5	-19838.5
H_SST_05_Y3720	HOY	HOY	-17091.4	-17091.4	0	-18552.4	-17091.4	-19208.3
H_SST_05_Y3722	HOY	HOY	-19700.9	-19700.9	0	-21433.2	-19700.9	-22469.5
H_SST_05_Y3726	HOY	KIY	-14968.6	-15622.1	1306.94	-15488.9	-15622.1	-14968.6	Putative hybrid
H_SST_05_Y3729	HOY	HOY	-19339.9	-19339.9	0	-20700.7	-19339.9	-21770.8
H_SST_05_Y3730	HOY	HOY	-17736.2	-17736.2	0	-18603.4	-17736.2	-19654.5
H_SST_05_Y3732	HOY	HOY	-13369.3	-13369.3	0	-14150.7	-13369.3	-14605.9
H_SST_05_Y3733	HOY	HOY	-18470.4	-18470.4	0	-19941.2	-18470.4	-20414.7
H_SST_05_Y3734	HOY	KIY	-14879.8	-15233.6	707.457	-15205.4	-15233.6	-14879.8	Putative hybrid
H_SST_05_Y3735	HOY	HOY	-10665.9	-10665.9	0	-11409.2	-10665.9	-11719.6
H_SST_05_Y3744	HOY	HOY	-15660.7	-15660.7	0	-16387.5	-15660.7	-17080.2
H_SST_05_Y3746	HOY	HOY	-18134	-18134	0	-19587.7	-18134	-20586.1
K_SST_05_Y3002	KIY	KIY	-17679.5	-17679.5	0	-19530.1	-19722.8	-17679.5
K_SST_05_Y3003	KIY	KIY	-14282.7	-14282.7	0	-15156.7	-15006	-14282.7
K_SST_05_Y3004	KIY	KIY	-16238.5	-16238.5	0	-18226.2	-18411.7	-16238.5
K_SST_05_Y3005	KIY	KIY	-16464.1	-16464.1	0	-18494.2	-18823.4	-16464.1
K_SST_05_Y3007	KIY	KIY	-15706	-15706	0	-17482.3	-17897.9	-15706
K_SST_05_Y3008	KIY	KIY	-15828.2	-15828.2	0	-17425.8	-17796.2	-15828.2
K_SST_05_Y3009	KIY	KIY	-15106.5	-15106.5	0	-16803.2	-16904.4	-15106.5
K_SST_05_Y3010	KIY	KIY	-13205.4	-13205.4	0	-14647.9	-14915.9	-13205.4
K_SST_05_Y3012	KIY	KIY	-14244.7	-14244.7	0	-15809	-16255.4	-14244.7
K_SST_05_Y3013	KIY	KIY	-10240.3	-10240.3	0	-11205.7	-11517.3	-10240.3
K_SST_05_Y3014	KIY	KIY	-16315.1	-16315.1	0	-17733.5	-17931.2	-16315.1
K_SST_05_Y3015	KIY	KIY	-16827.5	-16827.5	0	-18766.3	-19129.1	-16827.5
K_SST_05_Y3016	KIY	KIY	-10660.6	-10660.6	0	-11758	-11991.9	-10660.6
K_SST_05_Y3017	KIY	KIY	-17040.1	-17040.1	0	-18924.8	-19182.9	-17040.1
K_SST_05_Y3018	KIY	KIY	-17380.5	-17380.5	0	-19407.4	-20036.1	-17380.5
K_SST_05_Y3019	KIY	KIY	-16085.1	-16085.1	0	-17972.4	-18355.7	-16085.1
K_SST_05_Y3024	KIY	KIY	-15434.4	-15434.4	0	-16831.1	-17146.3	-15434.4
K_SST_05_Y3025	KIY	KIY	-17367.3	-17367.3	0	-18625.1	-18517.8	-17367.3
K_SST_05_Y3029	KIY	KIY	-16571.2	-16571.2	0	-18176.1	-18671	-16571.2
K_SST_05_Y3030	KIY	KIY	-15957.6	-15957.6	0	-17560.2	-18118.4	-15957.6
K_SST_05_Y3032	KIY	KIY	-13920.5	-13920.5	0	-15229.4	-15453.4	-13920.5
K_SST_05_Y3033	KIY	KIY	-16409.1	-16409.1	0	-18340	-18713.5	-16409.1
K_SST_05_Y3034	KIY	KIY	-11810	-11810	0	-13153.4	-13468.2	-11810
K_SST_05_Y3035	KIY	KIY	-11084	-11084	0	-12087.1	-12538.2	-11084
K_SST_05_Y3036	KIY	KIY	-16668.2	-16668.2	0	-18304.2	-18829.2	-16668.2
