## Supplementary material for "Genotyping-by-sequencing illuminates high levels of divergence among sympatric forms of coregonines in the Laurentian Great Lakes": Table S5

### Sheet: Sheet1
Table S5. Assignment scores from Genodive for the three major forms using microsatellite data.
Individual	Current	Inferred	Lik_max	Lik_home	Lik_ratio	ART	HOY	KIY	Notes
ART3036	ART	KIY	-39.536	-44.313	9.554	-44.3129	-43.4728	-39.536
ART3037	ART	ART	-22.7922	-22.792	0	-22.7922	-33.7593	-33.8013
ART3038	ART	ART	-17.2074	-17.207	0	-17.2074	-24.7041	-19.5693
ART3039	ART	ART	-19.7317	-19.732	0	-19.7317	-30.4943	-28.7571
ART3040	ART	ART	-22.9773	-22.977	0	-22.9773	-27.7401	-28.3258
ART3041	ART	HOY	-26.5876	-30.24	7.306	-30.2404	-26.5876	-28.4728
ART3042	ART	ART	-21.3634	-21.363	0	-21.3634	-24.7963	-24.9479
ART3043	ART	ART	-19.6397	-19.64	0	-19.6397	-27.9084	-24.9376
ART3044	ART	ART	-20.9672	-20.967	0	-20.9672	-27.5689	-23.6303
ART3045	ART	HOY	-21.4277	-23.974	5.094	-23.9745	-21.4277	-26.9039
ART3046	ART	ART	-20.6137	-20.614	0	-20.6137	-25.4191	-24.7782
ART3047	ART	HOY	-25.5194	-25.916	0.794	-25.9162	-25.5194	-28.8806
ART3048	ART	ART	-21.611	-21.611	0	-21.611	-31.5656	-27.3981
ART3049	ART	ART	-21.1762	-21.176	0	-21.1762	-27.3624	-24.5706
ART3050	ART	ART	-20.67	-20.67	0	-20.67	-28.7442	-27.3076
ART3051	ART	ART	-17.0398	-17.04	0	-17.0398	-26.8269	-23.0761
ART3052	ART	ART	-21.5917	-21.592	0	-21.5917	-25.6527	-24.4977
ART3053	ART	ART	-27.1011	-27.101	0	-27.1011	-34.7509	-31.355
ART3054	ART	ART	-17.3616	-17.362	0	-17.3616	-24.011	-20.1447
ART3055	ART	KIY	-20.5118	-24.91	8.796	-24.9098	-27.0625	-20.5118
ART3056	ART	ART	-29.4883	-29.488	0	-29.4883	-32.0448	-35.2369
ART3057	ART	ART	-19.0002	-19	0	-19.0002	-25.2772	-24.5435
ART3058	ART	ART	-25.4868	-25.487	0	-25.4868	-29.6938	-35.4003
ART3059	ART	ART	-30.4841	-30.484	0	-30.4841	-37.865	-36.4224
ART3060	ART	ART	-29.7636	-29.764	0	-29.7636	-38.2839	-32.6693
ART3061	ART	ART	-19.3691	-19.369	0	-19.3691	-30.5848	-30.5339
ART3062	ART	HOY	-31.76	-36.459	9.398	-36.4589	-31.76	-34.1677
ART3063	ART	ART	-24.3189	-24.319	0	-24.3189	-27.5798	-28.5777
ART3064	ART	KIY	-21.897	-25.172	6.549	-25.1716	-28.3182	-21.897
ART3065	ART	ART	-20.8927	-20.893	0	-20.8927	-23.3696	-27.8478
HOY3704	HOY	HOY	-19.9696	-19.97	0	-26.8696	-19.9696	-21.8585
HOY3707	HOY	KIY	-30.653	-32.107	2.909	-34.9651	-32.1074	-30.653
HOY3710	HOY	ART	-19.3893	-24.186	9.592	-19.3893	-24.1855	-23.3116
HOY3711	HOY	HOY	-32.3695	-32.37	0	-40.0758	-32.3695	-34.2186
HOY3712	HOY	HOY	-29.098	-29.098	0	-33.2153	-29.098	-34.7839
HOY3713	HOY	HOY	-28.0902	-28.09	0	-30.816	-28.0902	-30.0248
HOY3715	HOY	HOY	-21.6437	-21.644	0	-28.2386	-21.6437	-28.6644
HOY3716	HOY	HOY	-21.4566	-21.457	0	-26.237	-21.4566	-26.6544
HOY3718	HOY	HOY	-19.9414	-19.941	0	-21.554	-19.9414	-23.0162
HOY3719	HOY	ART	-27.1935	-27.546	0.705	-27.1935	-27.5458	-33.2306
HOY3720	HOY	ART	-30.2719	-32.921	5.298	-30.2719	-32.9208	-35.6436
HOY3722	HOY	HOY	-28.6875	-28.687	0	-34.1654	-28.6875	-37.7302
HOY3726	HOY	ART	-26.8236	-26.839	0.031	-26.8236	-26.8389	-27.9103	Putative hybrid
HOY3729	HOY	HOY	-18.345	-18.345	0	-23.5021	-18.345	-20.2154
HOY3730	HOY	KIY	-36.3703	-36.615	0.49	-41.9931	-36.6152	-36.3703
HOY3732	HOY	HOY	-21.2122	-21.212	0	-27.0641	-21.2122	-26.5209
HOY3733	HOY	HOY	-17.6019	-17.602	0	-22.5789	-17.6019	-25.7268
HOY3734	HOY	KIY	-20.9022	-20.925	0.045	-25.0914	-20.9248	-20.9022	Putative hybrid
HOY3735	HOY	HOY	-22.2658	-22.266	0	-29.8164	-22.2658	-26.2628
HOY3744	HOY	KIY	-25.5473	-27.681	4.267	-31.5928	-27.6808	-25.5473
HOY3746	HOY	HOY	-23.8007	-23.801	0	-25.5446	-23.8007	-27.9643
KIY3002	KIY	KIY	-28.0655	-28.065	0	-30.9486	-30.6522	-28.0655
KIY3003	KIY	HOY	-23.5285	-27.607	8.158	-25.9245	-23.5285	-27.6075
KIY3004	KIY	KIY	-20.7905	-20.79	0	-28.1228	-26.4871	-20.7905
KIY3005	KIY	KIY	-25.1892	-25.189	0	-36.1419	-29.7987	-25.1892
KIY3007	KIY	KIY	-17.4455	-17.446	0	-29.1733	-29.5426	-17.4455
KIY3008	KIY	KIY	-20.7698	-20.77	0	-26.4573	-29.2092	-20.7698
KIY3009	KIY	HOY	-29.5788	-30.395	1.633	-33.3288	-29.5788	-30.3952
KIY3010	KIY	KIY	-19.6009	-19.601	0	-22.504	-24.9162	-19.6009
KIY3012	KIY	KIY	-18.5118	-18.512	0	-22.6433	-28.0408	-18.5118
KIY3013	KIY	ART	-17.4478	-21.254	7.612	-17.4478	-19.8014	-21.2537
KIY3014	KIY	KIY	-30.8601	-30.86	0	-36.5535	-34.8706	-30.8601
KIY3015	KIY	KIY	-23.8174	-23.817	0	-24.3299	-24.1031	-23.8174
KIY3016	KIY	KIY	-33.2098	-33.21	0	-39.8669	-42.1585	-33.2098
KIY3017	KIY	ART	-22.2564	-24.315	4.117	-22.2564	-28.5475	-24.3149
KIY3018	KIY	HOY	-26.9443	-27.345	0.8	-30.6884	-26.9443	-27.3445
KIY3019	KIY	KIY	-22.7245	-22.725	0	-28.4907	-30.6662	-22.7245
KIY3024	KIY	KIY	-26.759	-26.759	0	-31.5369	-28.7159	-26.759
KIY3025	KIY	KIY	-25.4571	-25.457	0	-34.1158	-31.0204	-25.4571
KIY3029	KIY	KIY	-26.0079	-26.008	0	-37.1868	-30.744	-26.0079
KIY3030	KIY	KIY	-17.3012	-17.301	0	-17.9481	-19.663	-17.3012
KIY3032	KIY	KIY	-18.0706	-18.071	0	-24.9914	-22.9318	-18.0706
KIY3033	KIY	KIY	-21.7174	-21.717	0	-24.335	-31.7322	-21.7174
KIY3034	KIY	ART	-25.0825	-28.759	7.353	-25.0825	-26.0193	-28.7593
KIY3035	KIY	ART	-20.718	-24.509	7.581	-20.718	-23.2246	-24.5085
KIY3036	KIY	KIY	-26.9989	-26.999	0	-31.6085	-29.8888	-26.9989
