## Supplementary material for "Genotyping-by-sequencing illuminates high levels of divergence among sympatric forms of coregonines in the Laurentian Great Lakes": Table S6

### Sheet: Sheet1
Table S6. Type, number, and proportion of hybrids observed in empirical data and simulated populations. Data simulated in EASYPOP were comprised of 5,000 biallelic loci from three populations (P1-P3) that experienced stepping-stone migration (m=0.05) for 2, 5, or 10 generations (G2, G5, G10) after 1,000 generations of low migration (m=0.001) to approximate an FST similar to that observed between …
	EMPIRICAL POPULATIONS			SIMULATED POPULATIONS
	NA			G2			G5			G10
Hybrid type	ART-HOY	HOY-KIY	ART-KIY	P1-P2	P2-P3	P1-P3	P1-P2	P2-P3	P1-P3	P1-P2	P2-P3	P1-P3
# of hybrids	7	2	0	12	4	1	18	28	1	40	34	1
proportion of hybrids	0.0864198	0.0434783	0	0.06	0.02	0.005	0.09	0.14	0.005	0.2	0.17	0.005
